# A tradeoff between tolerance and resistance to a major fungal pathogen in elite wheat cultivars

**DOI:** 10.1101/354357

**Authors:** Alexey Mikaberidze, Bruce A. McDonald

**Affiliations:** Plant Pathology, Institute of Integrative Biology, ETH Zurich

**Keywords:** *Triticum aestivum*, host-pathogen interaction, host defenses, plant disease, *Zymoseptoria tritici*, digital phenotyping

## Abstract

- Tolerance and resistance represent two strategies that hosts evolved to protect themselves from pathogens. Tolerance alleviates the reduction in host fitness due to infection without reducing a pathogen’s growth, while resistance reduces pathogen growth. We investigated tolerance of wheat to the major fungal pathogen *Zymoseptoria tritici* in 335 elite wheat cultivars.
- We used a novel digital phenotyping approach that included 11,152 infected leaves and counted 2,069,048 pathogen fruiting bodies.
- We discovered a new component of tolerance that is based on the relationship between the green area remaining on a leaf and the number of pathogen fruiting bodies. We found a negative correlation between tolerance and resistance among intolerant cultivars, presenting the first compelling evidence for a tradeoff between tolerance and resistance to plant pathogens. Surprisingly, the tradeoff arises due to limits in the host resources available to the pathogen and not due to metabolic constraints, contrary to what ecological theory suggests.
- The mechanism underlying this tradeoff may be relevant for many plant diseases in which the amount of host resources available to the pathogen can limit the pathogen population. Our analysis indicates that European wheat breeders may have selected for tolerance instead of resistance to an important pathogen.
