## Supplementary material for "A tradeoff between tolerance and resistance to a major fungal pathogen in elite wheat cultivars": Table S1. Ranking of wheat cultivars according to their tolerance to Zymoseptoria tritici.

### Sheet: tolerance
cultivar	Gen_ID	y0	exp_slope	p-value, fdr cor
RAMIRO	368	1458.11	0.0110489	0.00788156
RAINER	275	2161.53	0.00858804	0.275613
HAMAC	180	1913.68	0.00822127	0.133987
TRANSIT	123	2070.98	0.00774776	0.00334967
ZENITH	24	1536.27	0.0075016	0.00558278
FLORETT	133	1969.06	0.00749978	0.0584549
IZYDA	289	1648.14	0.00742552	0.00788156
CH COMBIN	19	2049.79	0.00740534	0.00334967
TUKAN	125	1727.4	0.00694105	0.00881491
RUNAL	30	2053.4	0.00669291	0.142107
ELLVIS	62	1806.88	0.00646255	0.0480604
CETUS	54	1882.41	0.00611846	0.00334967
RENAN	369	1593.51	0.00594885	0.0103067
CAPO	269	1377.68	0.00556514	0.0258403
ARINA	6	1776.22	0.00546024	0.0420855
EUCLIDE	243	1516.12	0.0054196	0.0251225
H05606	389	1679.42	0.00494249	0.129951
SW TATAROS	354	1843.44	0.0049023	0.110199
TROCADERO	224	1516.53	0.0044639	0.0491759
PORTLAND	258	1872.87	0.00435392	0.00558278
VANILNOIR	18	1407.89	0.00420503	0.190652
ZAWISZA	309	2121.14	0.00401245	0.0237718
PARADOR	206	1815.75	0.00394209	0.0480604
SOBI	111	1876.54	0.00387859	0.398434
ORNICAR	202	1523.89	0.00385958	0.0414301
LEVIS	5	1843.97	0.00383013	0.249462
PR 22 R 28	208	1701.27	0.0038111	0.0533212
CH CAMEDO	25	1443.07	0.00380483	0.220018
SEMAFOR	218	1607.39	0.00379612	0.257761
SATYNA	304	1560.94	0.00378033	0.126591
CCB INGENIO	226	1832.3	0.00377634	0.0253763
CEZANNE	164	2202.59	0.00376453	0.128125
NATURASTAR	93	2142.48	0.00366837	0.019636
XENOS	277	1764.81	0.0036618	0.0948126
BILL	251	1936.59	0.00355213	0.126591
LYNX	364	1888.86	0.00354938	0.0103067
PROBUS	20	1641.72	0.0035019	0.249462
TOISONDOR	223	1242.15	0.00344279	0.127626
SOLITAER	113	1990.64	0.0033933	0.20072
APACHE	7	1761.17	0.00336345	0.238305
IMPRESSION	71	1905.78	0.00335687	0.00334967
ELEMENT	270	1585.75	0.00334625	0.249462
VELOCITY	349	1617.35	0.00325093	0.275613
SOISSONS	347	1635.19	0.00323652	0.397088
LONA	192	1971.64	0.00323488	0.0258403
EQUINOX	172	2042.68	0.00322785	0.00913545
SCHAMANE	107	2192.09	0.0031756	0.108735
BALANCE	155	1831.56	0.00316653	0.111975
FOREL	28	1631.09	0.00313387	0.247828
NIRVANA	198	1613.58	0.00312979	0.133987
AGUILA	142	1727.79	0.00310639	0.0509428
CERTO	51	1691.2	0.00309975	0.130521
HALDOR	68	1906.79	0.00307463	0.133987
HISTORY	134	2007.83	0.00306176	0.126591
EPIDOC	170	1652.49	0.00306032	0.0825453
ZOBEL	130	1838.96	0.00302815	0.0584549
URBAN	378	1933.7	0.00301927	0.131728
ORVANTIS	139	1863.71	0.00300272	0.00334967
SEMPER	282	1840.11	0.00297401	0.0767378
HUSSAR	377	1931.59	0.00293935	0.256459
PROFILUS	102	1397.05	0.00292998	0.126591
EQUILIBRE	171	1559.18	0.00287399	0.129951
SOKRATES	112	1526.82	0.00284352	0.398434
CUBUS	55	2008.02	0.0028273	0.133987
SURETTA	29	1781.26	0.00282095	0.251772
AUDI	249	2074.73	0.0028187	0.398188
INTERET	229	1997.04	0.00280166	0.186416
CPBT W130	328	2268.02	0.00278138	0.186416
ASTRADO	240	1838.19	0.00274495	0.323801
CORSAIRE	279	1923.52	0.00272397	0.00913545
BOGATKA	285	1674.87	0.00270856	0.186416
DRIFTER	60	1781.11	0.00269734	0.162652
ESTICA	280	1619.62	0.00269101	0.130398
STRIKER	115	1620.61	0.00268277	0.398434
BATUTA	284	1322.15	0.00266865	0.322069
ZINAL	26	1582.69	0.00265692	0.126591
AZIMUT	152	1429	0.00264819	0.322069
ANTHUS	36	1504.86	0.00263336	0.216139
LUDWIG	3	1977.35	0.00262019	0.211054
FIGURA	286	1362.09	0.0026165	0.27018
SW TOPPER	116	1745.9	0.00258297	0.190101
EXSEPT	358	2184.46	0.00254938	0.125494
LORENZO	22	1821.82	0.00253426	0.186416
WYDMA	308	1624.59	0.00252594	0.186416
MEUNIER	89	1876.29	0.0025187	0.244856
MARKSMAN	341	1752.02	0.00251271	0.398434
BAGATELLE 007	154	1449.05	0.00250837	0.202514
MONSUN	380	1683.94	0.00248432	0.190652
BROMPTON	324	1655.86	0.00245697	0.251981
MERCATO	197	1484.72	0.00244424	0.322069
JAZZI	12	1534.05	0.0024432	0.242554
ISENGRAIN	190	1469.56	0.0024342	0.192398
H04438	233	2080.19	0.00243388	0.257761
CALISTO	160	1893.64	0.00240881	0.274354
GALAXIE	15	1380.86	0.00239951	0.294069
BUENO	231	1524.34	0.00236184	0.356812
BATIS	40	1642.73	0.00232927	0.387872
MENDEL	196	2092.21	0.00232746	0.19281
MULAN	14	1778.86	0.00232703	0.316729
CRAKLIN	167	1785.11	0.00232297	0.20072
MAGNO	8	1420.43	0.00232214	0.398434
MILVUS	90	1994.46	0.00228556	0.176875
PYTAGOR	211	2047.93	0.0022607	0.322069
APERITIV	311	1850.23	0.00225214	0.321715
CARDOS	50	2030.53	0.00224662	0.398434
CAPHORN	13	1868.44	0.00223313	0.213049
MIRAGE	91	2021.63	0.00222144	0.391154
PR22R20	209	2100.85	0.00221159	0.329722
SAVANNAH	370	1201.59	0.00219777	0.398434
KANZLER	363	1780.27	0.00218822	0.437251
NARIDANA	298	1816.96	0.0021881	0.411455
ALTIGO	245	1984.12	0.00217857	0.321715
SENAT	259	1725.22	0.002151	0.455373
BANQUET	278	1691.99	0.00214918	0.417174
FORNO	9	1866.91	0.00213946	0.398434
PETRUS	98	1725.41	0.00213254	0.391154
AKTEUR	33	1798.9	0.00213197	0.403032
QUATUOR	212	1678.21	0.0021302	0.316729
ISTABRAQ	338	1849.27	0.00212295	0.25509
BRANDO	159	1787.29	0.00211426	0.322069
TITLIS	17	1877.83	0.00209539	0.452602
EXPERT	230	2191.89	0.0020846	0.428832
PR22R58	239	1537.76	0.00207911	0.34069
H03309	235	1453.84	0.0020772	0.398434
KWS CHAMSIN LP 779.2.04	384	1654.74	0.0020693	0.398434
COMPLIMENT	53	1650.29	0.00205826	0.398434
ARES	357	1639.67	0.00204589	0.410698
FASTNET	254	2125.77	0.00204576	0.360733
ZENTOS	129	1631.05	0.00204437	0.423276
PAMIER	96	2291.72	0.00203621	0.301278
KWS AURUM LP 819.4.04	385	1688.13	0.002021	0.433091
ALDRIC	244	1386.51	0.00201428	0.415022
AROBASE	146	2082.75	0.0020142	0.414034
LEGENDA	293	2210.58	0.0020135	0.437251
BRYZA	388	1496.09	0.00201128	0.398434
GLOBUS	274	1804.12	0.00200982	0.464822
MUSKETEER	344	2026.71	0.00199569	0.414034
MEWA	295	1428.11	0.00199459	0.452319
CAMPERO	161	1930.03	0.00198873	0.398434
BALTIMOR	156	2072.94	0.00197837	0.398434
GARCIA	177	1875.45	0.00197604	0.438782
RAISON	213	2090.63	0.00197192	0.373993
HANSEAT	359	1839.03	0.00194817	0.414034
LEIFFER	79	1806.79	0.001931	0.373993
CAPNOR	48	2012.09	0.00192719	0.410698
AUBUSSON	149	1258.17	0.00191376	0.443742
SW HARPUN	318	1843.48	0.00190917	0.45014
CATALAN	163	1445.21	0.00187182	0.450046
PHILIUS	375	1667.92	0.00186849	0.464457
FINEZJA	287	1956.87	0.00186488	0.452319
TANELIN	4	1979.64	0.00185971	0.476198
ORESTIS	366	1640.15	0.00185937	0.434601
LOCH 3754 ADLON	140	1646.97	0.00183947	0.469282
PAROLI	97	2277.38	0.00183594	0.449795
CH CLARO	393	1932.26	0.0018342	0.369739
CAMBRENA	11	1355.42	0.00180846	0.476198
ROMANUS	106	1476.1	0.00180796	0.476198
SANKARA	216	1686.85	0.0017954	0.476198
CHARGER	166	1275.43	0.00179217	0.476198
EXOTIC	138	2095.44	0.00178237	0.476198
SOPHYTRA	114	2059.65	0.00177897	0.472325
INNOV	236	1567.55	0.00177876	0.46686
ACHAT	267	1631.52	0.00176368	0.48833
BASTIDE	157	1942.19	0.00175655	0.46686
MONOPOL	92	1969.66	0.00175567	0.498199
CLIFF	131	1848.18	0.00175363	0.476198
PALADAIN	205	2155.74	0.00175213	0.476909
BOOMER	42	1852.11	0.00174679	0.492001
MARCHEVAL	194	2216.94	0.00174608	0.490633
KOBIERA	290	1578.53	0.0017459	0.49924
TAMARO	2	2334.53	0.00174437	0.498199
DEKAN	58	1632.63	0.00174166	0.49924
BERMUDE	242	1939.96	0.00173647	0.481294
MONTY	343	1304.82	0.00173003	0.498918
HAUSSMANN	181	1966.42	0.00171337	0.49945
CAESAR	376	1669.21	0.00169589	0.498199
TORONTO	122	1598.17	0.00168282	0.464822
LUCIUS	81	2155.12	0.00167924	0.46072
PAPAGENO	21	2177.93	0.00166655	0.487252
VIVANT	355	1927.94	0.00166641	0.480432
INOUI	184	1681.51	0.00166082	0.466394
JULIUS	136	1875.67	0.00165341	0.476198
TORAS	121	1824.83	0.00164728	0.46686
RICHEPAIN	185	1893.72	0.00164108	0.481294
ALLISTER	144	1331.02	0.00164103	0.498199
CCB PREFERENCE	228	1614.21	0.00162256	0.476198
GLASGOW	334	1942.88	0.00160378	0.45014
OAKLEY	345	2070.59	0.00159799	0.398434
BISCAY	41	1676.81	0.00159602	0.476198
TAIFUN	381	1684.23	0.00159265	0.469282
NUTKA	300	1826.32	0.00157579	0.45014
IBIS	362	1829.3	0.00157475	0.428832
CENTRUM	52	2075.89	0.00157474	0.450046
ROBIGUS	346	2137.87	0.0015593	0.398434
BUSSARD	45	1303.14	0.00155881	0.476198
SKATER	110	1718.94	0.00155823	0.433968
CASSIOPEIA	252	1999.02	0.00155771	0.434601
OLIVIN	94	2048.54	0.00155212	0.414034
SPERBER	372	1670.49	0.00155158	0.404629
ERIWAN	271	1759.17	0.00155036	0.434601
RYWALKA	302	2257.27	0.001504	0.428832
HERMANN	69	1734.56	0.00148519	0.437251
IRIDIUM	248	1562.87	0.00148265	0.470481
EUROJET	272	1739.81	0.00147978	0.398434
DINOSOR	168	1521.85	0.00147516	0.398434
TABASCO	117	1819.06	0.00146607	0.322494
CHAUMONT	10	1595.64	0.0014631	0.397088
LIMERICK	339	1637.46	0.0014594	0.437251
MANAGER	84	1808.52	0.00145284	0.417174
CARIBOU	162	1598.71	0.00145225	0.398434
GREIF	67	1681.89	0.00144564	0.382145
TUAREG	124	1884.93	0.00143963	0.350642
MAGISTER	82	2009.77	0.0014385	0.351715
MARSHAL	314	1901.28	0.00141971	0.329722
ALCHEMY	321	1688.86	0.00141371	0.416131
SKALMEJE	109	1570.72	0.00140627	0.398434
MAGNUS	83	1870.98	0.00140388	0.249462
TULSA	126	2292.86	0.00140034	0.275613
VERSAILLES	225	2147.31	0.00139845	0.256946
TRAVIX	373	1942.7	0.00139151	0.393355
SW SKOTTE	319	1698.71	0.00139056	0.391154
QUEBON	103	1839.18	0.00138884	0.437251
CORDIALE	327	1888.29	0.00138578	0.202514
ARACK	145	1768.67	0.00138241	0.329722
SW GNEJS	316	1903.84	0.00138063	0.301848
SW HURTIG	320	1869.55	0.00137198	0.3007
MALACCA	340	1440.59	0.0013568	0.329722
VITUS	276	1839.43	0.00133867	0.398434
TRINTELLA	264	1973.78	0.00133831	0.369739
SAMURAI	215	2014.24	0.00133543	0.329722
CONSORT	326	1338.17	0.0013351	0.401153
HEROLDO	70	1549.03	0.00133508	0.249462
WINNETOU	128	1901.16	0.00133218	0.34475
AMBROSIA	322	1959.97	0.00130297	0.249462
AZZURO	153	1543.58	0.0013026	0.256459
BRILLIANT	44	1718.16	0.00129372	0.444892
MANDUB	85	2014.35	0.00128931	0.329722
CARENIUS	49	1558.34	0.00127786	0.329722
LARS	313	1741.11	0.00126512	0.249131
LINDOS	135	1451.44	0.00126418	0.329722
DUXFORD	330	1934.84	0.00125991	0.301848
JAFET	73	1894.76	0.0012491	0.186542
EINSTEIN	331	2124.74	0.001238	0.190652
MACRO	193	1610.41	0.00123071	0.341833
INCISIF	183	1772.28	0.00123052	0.294499
GULLIVER	335	1921.96	0.00122644	0.19281
KLEBER	191	1977.31	0.00121545	0.34475
ORZIVAL	16	1517.07	0.00120801	0.398434
HEREFORD	256	1847.43	0.00120478	0.401153
TRAPPE	387	1515.27	0.0011906	0.45014
RETRO	104	1767.63	0.00118728	0.420045
FEDOR	63	1886.22	0.00118281	0.438198
P05312	391	1229.52	0.00117569	0.437251
FORBAN	176	2165.21	0.00117281	0.144036
MIKON	365	1765.34	0.00116995	0.356812
RECITAL	238	1709.47	0.00116131	0.104154
SIMANO	27	1881.45	0.00115691	0.198342
WELFORD	353	1634.17	0.0011544	0.206563
FOLIO	175	1236.12	0.00115102	0.398434
MARIN	382	1591.54	0.00114697	0.26371
SLEJPNER	371	1261.83	0.00113888	0.164931
ROYSSAC	214	1915.84	0.00112992	0.142107
GLADIATOR	333	1805.48	0.00112276	0.133987
HYPERION	337	1205.6	0.00112177	0.213049
MASCOT	342	1554.24	0.00112004	0.256459
KWS SCIROCCO LP 509.3.04	383	1542.05	0.0011166	0.398434
ATTLASS	148	1691.67	0.00111442	0.0701534
VISCOUNT CPBT W 136	374	2228.98	0.00111125	0.130561
PULSAR	210	1721.57	0.00111114	0.251981
ELEGANT	59	1941.01	0.00111074	0.0480604
TIGER	137	1750.55	0.00110963	0.180577
TONACJA	307	1886.81	0.0011094	0.1983
H05581A	232	1777.79	0.00109326	0.329722
VANEK	386	1655.19	0.00108979	0.110199
SEYRAC	219	1703.55	0.00108943	0.398188
NATEJA	299	1971.86	0.00108408	0.0414301
KOCH	76	1832.17	0.00108074	0.354574
CONTRA	56	1901.61	0.00107447	0.0480604
INSPIRATION	72	1871.77	0.00106016	0.155776
ATLANTIS	39	1816.45	0.00105907	0.104154
AVANTAGE	151	1582.91	0.00105586	0.257221
DISCUS	57	1467.86	0.00104168	0.45014
POTENZIAL	100	1795.79	0.00103917	0.133987
MAXYL	195	1795.31	0.00103814	0.180577
OCTET	200	1616.08	0.00103404	0.196928
RUBENS	303	1707.57	0.00103273	0.154217
ZEBEDEE	352	2029.35	0.00101976	0.198342
HANSWIN	23	1656.84	0.00101702	0.213049
MARKIZA	294	1649.28	0.000999964	0.434601
PRIVILEG	101	2278.08	0.000990398	0.0682816
DEBEN	329	2169.85	0.000974222	0.020098
TAMBOR	118	1780.36	0.000966496	0.426229
INTENSE	189	1593.8	0.000965924	0.249462
APOLLO	356	1839.88	0.00096273	0.0948126
JENGA	75	1740.68	0.000962592	0.00334967
ORDEAL	201	1856.52	0.000951648	0.0767378
SW HARNESK	317	1744.86	0.000942049	0.00913545
KORWETA	292	1788.63	0.000940152	0.0840355
BORNEO	43	1631.77	0.000926307	0.110133
SISLEY	220	527.205	0.000921915	0.267771
ACTROS	31	1811.54	0.000902838	0.130521
GRISBY	179	2122.46	0.000900616	0.00881491
BUTEO	46	1366.75	0.000890476	0.180577
ESKET	64	1712.57	0.000890108	0.00334967
KOSACK	312	1636.03	0.000883091	0.0148874
TOWER	283	1898.1	0.000869167	0.019636
INEDIT	227	1930.56	0.000858405	0.00334967
CONTUR	253	1892.69	0.000856892	0.0101946
JB ASANO	74	1659.87	0.000846301	0.130521
SMUGA	305	1714.26	0.000840669	0.249462
FORMAT	66	2148.32	0.000818983	0.127626
AUTAN	150	1180.3	0.000813812	0.166219
ORATORIO	237	1356.55	0.000808038	0.129951
FRIDOLIN	273	946.832	0.000795052	0.220018
INTACT	188	1692.76	0.000781891	0.00717785
ZANATAN	266	1497.56	0.000778351	0.104154
HUMBER	336	1616.85	0.000778231	0.0480604
METEOR	88	1845.78	0.000773093	0.138872
FREGATA	288	1490.7	0.000771822	0.00334967
INSTINCT	187	1512.74	0.000770467	0.0480604
PRINZ	367	2144.94	0.000690463	0.00717785
TORKIL	263	1687.78	0.000679966	0.155661
OSTKA STRZELECKA	301	1742.81	0.000660033	0.256459
SYMBOL	262	1528.86	0.000638876	0.126591
SMUGGLER	260	1635.24	0.000631494	0.00788156
HOURRA	173	1683.38	0.000591199	0.104154
MUZA	296	1442.15	0.000495798	0.0480604
ZYTA	310	1773.78	0.000495023	0.0316357
ACIENDA	141	1073.71	0.000480057	0.110199
GATSBY	332	1354.39	0.000471983	0.104154
ENORM	61	1444.64	0.000383818	0.142107
FLAIR	65	1690.86	0.000350356	0.00334967
NADOBNA	297	1029.47	0.000346061	0.398434
SKAGEN	108	1655.92	0.000171924	0.316729
KOBRA PLUS	291	988.568	4.76962e-05	0.0103067
